# SynBio in 3D: the first synthetic genetic circuit as a 3D-printed STEM educational resource

**DOI:** 10.1101/2022.06.06.493117

**Authors:** Heloísa Oss Boll, Matheus de Castro Leitão, Aisel Valle Garay, Cíntia Marques Coelho

## Abstract

Synthetic biology is a new area of science that operates at the intersection of engineering and biology and aims to design and synthesize living organisms and systems to perform new or improved functions. This novel biological area is considered of extreme relevance for the development of solutions to global problems. However, its teaching is often inaccessible to students, since many educational resources and methodological procedures are not available for understanding of complex molecular processes. On the other hand, digital fabrication tools, which allow the creation of 3D objects, are increasingly used for educational purposes, and several computational structures of molecular components commonly used in synthetic biology processes are deposited in open databases. Therefore, we hypothesize that the creation of biomolecular structures models by handling 3D physical objects using computer-assisted design (CAD) and additive fabrication based on 3D printing could help professors in synthetic biology teaching. In this sense, the present work describes the design and 3D print of the molecular models of the first synthetic genetic circuit, the toggle switch, which can be freely downloaded and used by teachers to facilitate the training of STEM students in synthetic biology.
