## Supplemental table 1 for "SynBio in 3D: the first synthetic genetic circuit as a 3D-printed STEM educational resource"

### Sheet: Planilha1
Name	PDB code	PDB Name	Molview code	Molview name	Link	Link to STL file (or folder, for the RNAPol)
aTc	-	-	54675758	Anhydrotetracycline	https://molview.org/?cid=54675758	aTc.stl
IPTG	-	-	656894	Isopropyl-beta-d-thiogalactopyranoside	https://molview.org/?cid=656894	IPTG.stl
TetR	2VPR	Tet repressor class H in complex with 5a,6- anhydrotetracycline-Mg	-	-	https://www.rcsb.org/structure/2VPR	TetR.stl
LacI	4KMR	Structure of a putative transcriptional regulator of LacI family from Sanguibacter keddieii DSM 10542.	-	-	https://www.rcsb.org/structure/4KMR	LacI.stl
GFP	5B61	Extra-superfolder GFP	-	-	https://www.rcsb.org/structure/5B61	GFP.stl
DNA	1BNA	STRUCTURE OF A B-DNA DODECAMER. CONFORMATION AND DYNAMICS	-	-	https://www.rcsb.org/structure/1BNA	DNA.stl
RNAPol	4JKR	Crystal Structure of E. coli RNA Polymerase in complex with ppGpp	-	-	https://www.rcsb.org/structure/4JKR	RNAPol.stl
